# *In Silico* identification of potential drug targets by subtractive genome analysis of *Enterococcus faecium DO*

**DOI:** 10.1101/2020.02.14.948232

**Authors:** Marwah Karim, MD Nazrul Islam, G. M. Nurnabi Azad Jewel

## Abstract

Once believed to be a commensal bacteria, *Enterococcus faecium* has recently emerged as an important nosocomial pathogen worldwide. A recent outbreak of *E. faecium* unrevealed natural and *in vitro* resistance against a myriad of antibiotics namely ampicillin, gentamicin and vancomycin due to over-exposure of the pathogen to these antibiotics. This fact combined with the ongoing threat demands the identification of new therapeutic targets to combat *E. faecium infections*.

In this present study, comparative proteome analysis, subtractive genomic approach, metabolic pathway analysis and additional drug prioritizing parameters were used to propose a potential novel drug targets for *E. faecium strain* DO. Comparative genomic analysis of Kyoto Encyclopedia of Genes and Genomes annotated metabolic pathways identified a total of 207 putative target proteins in *E. faecium DO* that showed no similarity to human proteins. Among them 105 proteins were identified as essential novel proteins that could serve as potential drug targets through further bioinformatic approaches; such as-prediction of subcellular localization, calculation of molecular weight, and web-based investigation of 3D structural characterization. Eventually 19 non-homologous essential proteins of *E. faecium DO* were prioritized and proved to have the eligibility to become novel broad-spectrum antibiotic targets. Among these targets aldehyde-alcohol dehydrogenase was found to be involved in maximum pathways, and therefore, was chosen as novel drug target. Interestingly, aldehyde-alcohol dehydrogenase enzyme contains two domains namely acetaldehyde dehydrogenase and alcohol dehydrogenase, on which a 3D structure homology modeling and *in silico* molecular docking were performed. Finally, eight molecules were confirmed as the most suitable ligands for aldehyde-alcohol dehydrogenase and hence proposed as the potential inhibitors of this target.

In conclusion, being human non-homologous, aldehyde-alcohol dehydrogenase protein can be targeted for potential therapeutic drug development in future. However, laboratory based experimental research should be performed to validate our findings *in vivo*.
