## Supplementary file 2 for "*In Silico* identification of potential drug targets by subtractive genome analysis of *Enterococcus faecium DO*"

### Sheet: Sheet1
List of 184 and 23 non-host essential proteins from common and unique pathways respectively.
184 non-host essential proteins from common pathways
Serial no.	Entry	Entry.name	Protein.names	Gene.names	Length	path
1	Q3XYF3	Q3XYF3_ENTFC	Dihydroorotate dehydrogenase (DHOD) (DHODase) (DHOdehase) (EC 1.3.-.-)	pyrD HMPREF0351_11355	310	Pyrimidine metabolism [PATH:efu00240]
2	Q3XWM4	Q3XWM4_ENTFC	L-lactate dehydrogenase (L-LDH) (EC 1.1.1.27)	ldh HMPREF0351_11377	314	Glycolysis /Gluconeogenesis [PATH:efu00010];Cysteine and methionine metabolism [PATH:efu00270];Pyruvate metabolism [PATH:efu00620] ;Propanoate metabolism [PATH:efu00640]
3	Q3XYF7	Q3XYF7_ENTFC	Dihydroorotase (DHOase) (EC 3.5.2.3)	pyrC HMPREF0351_11351	426	Pyrimidine metabolism [PATH:efu00240]
4	Q3XYJ7	Q3XYJ7_ENTFC	Serine--tRNA ligase (EC 6.1.1.11) (Seryl-tRNA synthetase) (Seryl-tRNA(Ser/Sec) synthetase)	serS HMPREF0351_12689	423	Aminoacyl-tRNA biosynthesis [PATH:efu00970]
5	Q3XYV0	Q3XYV0_ENTFC	Pyruvate carboxylase (EC 6.4.1.1)	pycA HMPREF0351_11235	1142	Citrate cycle (TCA cycle) [PATH:efu00020];Pyruvate metabolism [PATH:efu00620] ;Carbon metabolism [PATH:efu01200];Biosynthesis of amino acids [PATH:efu01230]
6	Q3XWT1	Q3XWT1_ENTFC	Endonuclease III (EC 4.2.99.18) (DNA-(apurinic or apyrimidinic site) lyase)	nth HMPREF0351_11321	225	Base excision repair [PATH:efu03410]
7	Q3Y184	Q3Y184_ENTFC	L-lactate dehydrogenase (L-LDH) (EC 1.1.1.27)	ldh HMPREF0351_12554	324	Glycolysis /Gluconeogenesis [PATH:efu00010];Cysteine and methionine metabolism [PATH:efu00270];Pyruvate metabolism [PATH:efu00620] ;Propanoate metabolism [PATH:efu00640]
8	Q3XX08	Q3XX08_ENTFC	Enolase (EC 4.2.1.11) (2-phospho-D-glycerate hydro-lyase) (2-phosphoglycerate dehydratase)	eno HMPREF0351_12064	432	Glycolysis /Gluconeogenesis [PATH:efu00010];Carbon metabolism [PATH:efu01200];Biosynthesis of amino acids [PATH:efu01230];RNA degradation [PATH:efu03019
9	Q3XZ69	Q3XZ69_ENTFC	Proline--tRNA ligase (EC 6.1.1.15) (Prolyl-tRNA synthetase)	proS HMPREF0351_11679	569	Aminoacyl-tRNA biosynthesis [PATH:efu00970]
10	Q3XY89	Q3XY89_ENTFC	ATP synthase subunit beta (EC 3.6.3.14) (ATP synthase F1 sector subunit beta) (F-ATPase subunit beta)	atpD HMPREF0351_12047	468	Oxidative phosphorylation [PATH:efu00190]
11	Q3XY87	Q3XY87_ENTFC	ATP synthase subunit alpha (EC 3.6.3.14) (ATP synthase F1 sector subunit alpha) (F-ATPase subunit alpha)	atpA HMPREF0351_12049	518	Oxidative phosphorylation [PATH:efu00190]
12	Q3XZQ9	Q3XZQ9_ENTFC	DNA-directed RNA polymerase subunit beta' (RNAP subunit beta') (EC 2.7.7.6) (RNA polymerase subunit beta') (Transcriptase subunit beta')	rpoC HMPREF0351_12665	1224	Purine metabolism [PATH:efu00230];Pyrimidine metabolism [PATH:efu00240] ;RNA polymerase [PATH:efu03020]
13	Q3XYJ8	Q3XYJ8_ENTFC	Inosine-5'-monophosphate dehydrogenase (IMP dehydrogenase) (IMPD) (IMPDH) (EC 1.1.1.205)	guaB HMPREF0351_12690	494	Purine metabolism [PATH:efu00230]
14	Q3XZ82	Q3XZ82_ENTFC	Glutamyl-tRNA(Gln) amidotransferase subunit A (Glu-ADT subunit A) (EC 6.3.5.7)	gatA HMPREF0351_11606	490	Aminoacyl-tRNA biosynthesis [PATH:efu00970]
15	Q3XZN0	Q3XZN0_ENTFC	GDP-L-fucose synthase (EC 1.1.1.271) (GDP-4-keto-6-deoxy-D-mannose-3,5-epimerase-4-reductase)	fcl HMPREF0351_11944	314	Fructose and mannose metabolism [PATH:efu00051];Amino sugar and nucleotide sugar metabolism [PATH:efu00520]
16	Q3XY17	Q3XY17_ENTFC	Aspartate--tRNA ligase (EC 6.1.1.12)	aspS HMPREF0351_12434	589	Aminoacyl-tRNA biosynthesis [PATH:efu00970]
17	Q3XYX2	Q3XYX2_ENTFC	30S ribosomal protein S5	rpsE HMPREF0351_10075	166	Ribosome [PATH:efu03010]
18	Q3Y009	Q3Y009_ENTFC	Valine--tRNA ligase (EC 6.1.1.9) (Valyl-tRNA synthetase)	valS HMPREF0351_12186	881	Aminoacyl-tRNA biosynthesis [PATH:efu00970]
19	Q3XYG1	Q3XYG1_ENTFC	60 kDa chaperonin (GroEL protein) (Protein Cpn60)	groEL groL HMPREF0351_12353	541	RNA degradation [PATH:efu03031
20	Q3XZW2	Q3XZW2_ENTFC	Phenylalanine--tRNA ligase beta subunit (EC 6.1.1.20) (Phenylalanyl-tRNA synthetase beta subunit)	pheT3 pheT HMPREF0351_11283	806	Aminoacyl-tRNA biosynthesis [PATH:efu00970]
21	Q3XXH2	Q3XXH2_ENTFC	Signal recognition particle protein (Fifty-four homolog)	ffh HMPREF0351_11840	472	Protein export [PATH:efu03060]
22	Q3XZX2	Q3XZX2_ENTFC	Adenylosuccinate lyase (ASL) (EC 4.3.2.2) (Adenylosuccinase)	purB HMPREF0351_11204	431	Purine metabolism [PATH:efu00230];Alanine, aspartate and glutamate metabolism [PATH:efu00250]
23	Q3XZW1	Q3XZW1_ENTFC	Phenylalanine--tRNA ligase alpha subunit (EC 6.1.1.20) (Phenylalanyl-tRNA synthetase alpha subunit)	pheS2 pheS HMPREF0351_11282	347	Aminoacyl-tRNA biosynthesis [PATH:efu00970]
24	Q3XYF1	Q3XYF1_ENTFC	Orotate phosphoribosyltransferase (OPRT) (OPRTase) (EC 2.4.2.10)	pyrE HMPREF0351_11357	209	Pyrimidine metabolism [PATH:efu00240]
25	Q3XXG1	Q3XXG1_ENTFC	Polyribonucleotide nucleotidyltransferase (EC 2.7.7.8) (Polynucleotide phosphorylase)	pnpA pnp HMPREF0351_10160	736	Purine metabolism [PATH:efu00230];Pyrimidine metabolism [PATH:efu00240] ;RNA degradation [PATH:efu03020
26	Q3XZ55	Q3XZ55_ENTFC	Glucose-1-dehydrogenase (EC 1.1.1.47)	gdh HMPREF0351_11664	261	Carbon metabolism [PATH:efu01200]
27	Q3XY81	Q3XY81_ENTFC	Ribonuclease R (RNase R) (EC 3.1.13.1)	rnr HMPREF0351_12055	785	RNA degradation [PATH:efu03021
28	Q3Y149	Q3Y149_ENTFC	ABC superfamily ATP binding cassette transporter, ABC protein	HMPREF0351_12617	492	ABC transporters [PATH:efu02010]
29	Q3Y290	Q3Y290_ENTFC	Galactokinase (EC 2.7.1.6) (Galactose kinase)	galK HMPREF0351_10490	395	Galactose metabolism [PATH:efu00052] ;Amino sugar and nucleotide sugar metabolism [PATH:efu00520]
30	Q3XYW8	Q3XYW8_ENTFC	Adenylate kinase (AK) (EC 2.7.4.3) (ATP-AMP transphosphorylase) (ATP:AMP phosphotransferase) (Adenylate monophosphate kinase)	adk HMPREF0351_10079	215	Purine metabolism [PATH:efu00230]
31	Q3XYW0	Q3XYW0_ENTFC	Energy-coupling factor transporter ATP-binding protein EcfA (ECF transporter A component EcfA) (EC 3.6.3.-)	ecfA HMPREF0351_10086	289	ABC transporters [PATH:efu02010]
32	Q3XZL9	Q3XZL9_ENTFC	UDP-glucose/GDP-mannose dehydrogenase family protein (EC 1.1.1.132) (EC 1.1.1.22)	ugd HMPREF0351_11959	416	Pentose and glucuronate interconversions [PATH:efu00040] ;Ascorbate and aldarate metabolism [PATH:efu00053];Starch and sucrose metabolism [PATH:efu00500] ;Amino sugar and nucleotide sugar metabolism [PATH:efu00520]
33	Q3XWN8	Q3XWN8_ENTFC	Dihydrolipoyl dehydrogenase (EC 1.8.1.4)	lpdA HMPREF0351_11228	468	Glycolysis /Gluconeogenesis [PATH:efu00010];Citrate cycle (TCA cycle) [PATH:efu00020]; Pyruvate metabolism [PATH:efu00620] ;Glyoxylate and dicarboxylate metabolism [PATH:efu00630] ;Propanoate metabolism [PATH:efu00640] ;Carbon metabolism [PATH:efu01200]
34	Q3XYZ7	Q3XYZ7_ENTFC	6-phospho-beta-galactosidase (EC 3.2.1.-) (EC 3.2.1.85)	lacG HMPREF0351_10030	466	Galactose metabolism [PATH:efu00052]
35	Q3XWF9	Q3XWF9_ENTFC	NAD kinase (EC 2.7.1.23) (ATP-dependent NAD kinase)	ppnK nadK HMPREF0351_12416	265	Nicotinate and nicotinamide metabolism [PATH:efu00760];Pantothenate and CoA biosynthesis [PATH:efu00770]
36	Q3XZX7	Q3XZX7_ENTFC	Phosphoribosylformylglycinamidine synthase subunit PurL (FGAM synthase) (EC 6.3.5.3) (Formylglycinamide ribonucleotide amidotransferase subunit II) (Glutamine amidotransferase PurL) (Phosphoribosylformylglycinamidine synthase subunit II)	purL HMPREF0351_11209	740	Purine metabolism [PATH:efu00230]
37	Q3XZZ0	Q3XZZ0_ENTFC	GMP reductase (EC 1.7.1.7) (Guanosine 5'-monophosphate oxidoreductase)	guaC HMPREF0351_11223	325	Purine metabolism [PATH:efu00230]
38	Q3XZ83	Q3XZ83_ENTFC	Aspartyl/glutamyl-tRNA(Asn/Gln) amidotransferase subunit B (Asp/Glu-ADT subunit B) (EC 6.3.5.-)	gatB HMPREF0351_11605	476	Aminoacyl-tRNA biosynthesis [PATH:efu00970]
39	Q3XXL7	Q3XXL7_ENTFC	DNA mismatch repair protein MutS	mutS HMPREF0351_10135	881	Mismatch repair [PATH:efu03430]
40	Q3XXL8	Q3XXL8_ENTFC	DNA mismatch repair protein MutL	mutL HMPREF0351_10136	702	Mismatch repair [PATH:efu03430]
41	Q3XYR6	Q3XYR6_ENTFC	Asparagine--tRNA ligase (EC 6.1.1.22) (Asparaginyl-tRNA synthetase)	asnS HMPREF0351_11894	432	Aminoacyl-tRNA biosynthesis [PATH:efu00970]
42	Q3XYW4	Q3XYW4_ENTFC	30S ribosomal protein S11	rpsK HMPREF0351_10082	129	Ribosome [PATH:efu03010]
43	Q3XZX4	Q3XZX4_ENTFC	Phosphoribosylaminoimidazole-succinocarboxamide synthase (EC 6.3.2.6) (SAICAR synthetase)	purC HMPREF0351_11206	242	Purine metabolism [PATH:efu00230]
44	Q3XYY6	Q3XYY6_ENTFC	Ribosomal protein L2	rplB2 HMPREF0351_10061	182	Ribosome [PATH:efu03010]
45	Q3XWK4	Q3XWK4_ENTFC	Uridine kinase (EC 2.7.1.48) (Cytidine monophosphokinase) (Uridine monophosphokinase)	udk HMPREF0351_10169	209	Pyrimidine metabolism [PATH:efu00240]
46	Q3XWN7	Q3XWN7_ENTFC	Pyruvate dehydrogenase complex E2 component dihydrolipoyllysine-residue acetyltransferase subunit (EC 2.3.1.12)	aceF HMPREF0351_11227	547	Glycolysis /Gluconeogenesis [PATH:efu00010];Citrate cycle (TCA cycle) [PATH:efu00020];Pyruvate metabolism [PATH:efu00620] ;Carbon metabolism [PATH:efu01200]
47	Q3XZ31	Q3XZ31_ENTFC	Glutamate dehydrogenase	gdhA HMPREF0351_11739	449	Arginine biosynthesis [PATH:efu00220] ;Alanine, aspartate and glutamate metabolism [PATH:efu00250];Nitrogen metabolism [PATH:efu00910];Glycolysis /Gluconeogenesis [PATH:efu00010] ;Starch and sucrose metabolism [PATH:efu00500] ;Amino sugar and nucleotide sugar metabolism [PATH:efu00520];Carbon metabolism [PATH:efu01200]
48	Q3XWN6	Q3XWN6_ENTFC	Pyruvate dehydrogenase complex E1 component beta subunit (EC 1.2.4.1)	pdhB HMPREF0351_11226	325	Glycolysis /Gluconeogenesis [PATH:efu00010];Citrate cycle (TCA cycle) [PATH:efu00020];Pyruvate metabolism [PATH:efu00620] ;Carbon metabolism [PATH:efu01200]
49	Q3Y056	Q3Y056_ENTFC	Signal recognition particle receptor FtsY (SRP receptor)	ftsY HMPREF0351_10104	332	Protein export [PATH:efu03060]
50	Q3XZA3	Q3XZA3_ENTFC	Arginine--tRNA ligase (EC 6.1.1.19) (Arginyl-tRNA synthetase)	argS HMPREF0351_11691	563	Aminoacyl-tRNA biosynthesis [PATH:efu00970]
51	Q3Y2I7	Q3Y2I7_ENTFC	Isoleucine--tRNA ligase (EC 6.1.1.5) (Isoleucyl-tRNA synthetase)	ileS HMPREF0351_10802	932	Aminoacyl-tRNA biosynthesis [PATH:efu00970]
52	Q3XWV3	Q3XWV3_ENTFC	Glycerol-3-phosphate dehydrogenase [NAD(P)+] (EC 1.1.1.94) (NAD(P)H-dependent glycerol-3-phosphate dehydrogenase)	gpsA HMPREF0351_12010	341	Glycerophospholipid metabolism [PATH:efu00566
53	Q3XXC3	Q3XXC3_ENTFC	Methionine--tRNA ligase (EC 6.1.1.10) (Methionyl-tRNA synthetase)	metG2 metG HMPREF0351_12258	669	Selenocompound metabolism [PATH:efu00450] ; Aminoacyl-tRNA biosynthesis [PATH:efu00970]
54	Q3Y0Q4	Q3Y0Q4_ENTFC	Threonine--tRNA ligase (EC 6.1.1.3) (Threonyl-tRNA synthetase)	thrS HMPREF0351_10992	646	Aminoacyl-tRNA biosynthesis [PATH:efu00970]
55	Q3XYY2	Q3XYY2_ENTFC	50S ribosomal protein L16	rplP HMPREF0351_10065	144	Ribosome [PATH:efu03010]
56	Q3XWN5	Q3XWN5_ENTFC	Pyruvate dehydrogenase complex E1 component alpha subunit (EC 1.2.4.1)	pdhA HMPREF0351_11225	369	Glycolysis /Gluconeogenesis [PATH:efu00010];Pyruvate metabolism [PATH:efu00620] ;Carbon metabolism [PATH:efu01200]
57	Q3XYW1	Q3XYW1_ENTFC	Energy-coupling factor transporter ATP-binding protein EcfA (ECF transporter A component EcfA) (EC 3.6.3.-)	ecfA HMPREF0351_10085	279	ABC transporters [PATH:efu02010]
58	Q3Y198	Q3Y198_ENTFC	Methionyl-tRNA formyltransferase (EC 2.1.2.9)	fmt HMPREF0351_12568	312	One carbon pool by folate [PATH:efu00670];Aminoacyl-tRNA biosynthesis [PATH:efu00970]
59	Q3XZY1	Q3XZY1_ENTFC	Bifunctional purine biosynthesis protein PurH	purH HMPREF0351_11213	511	Purine metabolism [PATH:efu00230];One carbon pool by folate [PATH:efu00670]
60	Q3XYU1	Q3XYU1_ENTFC	Competence protein ComEB (EC 3.5.4.12)	comEB HMPREF0351_11245	179	Pyrimidine metabolism [PATH:efu00240]
61	Q3Y161	Q3Y161_ENTFC	Glutamate--tRNA ligase (EC 6.1.1.17) (Glutamyl-tRNA synthetase)	gltX HMPREF0351_12604	486	Aminoacyl-tRNA biosynthesis [PATH:efu00970]
62	Q3Y121	Q3Y121_ENTFC	50S ribosomal protein L13	rplM HMPREF0351_12649	176	Ribosome [PATH:efu03010]
63	Q3XZ87	Q3XZ87_ENTFC	Glucokinase (EC 2.7.1.2)	glcK HMPREF0351_11707	320	Glycolysis /Gluconeogenesis [PATH:efu00010];Galactose metabolism [PATH:efu00052] ;Starch and sucrose metabolism [PATH:efu00500];Amino sugar and nucleotide sugar metabolism [PATH:efu00520];Butirosin and neomycin biosynthesis;Carbon metabolism [PATH:efu01200]
64	Q3XZ51	Q3XZ51_ENTFC	Asparagine synthase (Glutamine-hydrolyzing) (EC 6.3.5.4)	asnB HMPREF0351_11718	631	Alanine, aspartate and glutamate metabolism [PATH:efu00250]
65	Q3XY74	Q3XY74_ENTFC	Glutathione-disulfide reductase (EC 1.8.1.7)	gor2 HMPREF0351_12682	448	Glutathione metabolism [PATH:efu00480]
66	Q3XZS0	Q3XZS0_ENTFC	Beta-phosphoglucomutase (EC 5.4.2.6)	pgmB2 HMPREF0351_12654	225	Starch and sucrose metabolism [PATH:efu00500]
67	Q3XXU0	Q3XXU0_ENTFC	Thioredoxin reductase (EC 1.8.1.9)	trxB HMPREF0351_11989	308	Pyrimidine metabolism [PATH:efu00240] ;Selenocompound metabolism [PATH:efu00450]
68	Q3XZT0	Q3XZT0_ENTFC	Lipoate--protein ligase (EC 2.7.7.63)	lplA HMPREF0351_10758	334	Lipoic acid metabolism [PATH:efu00785]
69	Q3XWK0	Q3XWK0_ENTFC	ABC superfamily ATP binding cassette transporter, ABC protein (EC 3.6.3.-)	HMPREF0351_11163	321	ABC transporters [PATH:efu02010]
70	Q3XYF8	Q3XYF8_ENTFC	Aspartate carbamoyltransferase (EC 2.1.3.2) (Aspartate transcarbamylase)	pyrB HMPREF0351_11350	308	Pyrimidine metabolism [PATH:efu00240] ;Alanine, aspartate and glutamate metabolism [PATH:efu00250]
71	Q3XZC6	Q3XZC6_ENTFC	Dihydrofolate reductase (EC 1.5.1.3)	dfrA HMPREF0351_11123	175	One carbon pool by folate [PATH:efu00670];Folate biosynthesis [PATH:efu00790]
72	Q3XZD0	Q3XZD0_ENTFC	Pyruvate oxidase (EC 1.2.3.3)	poxB HMPREF0351_10017	576	Pyruvate metabolism [PATH:efu00620]
73	Q3XWH7	Q3XWH7_ENTFC	N-acetylglucosamine-6-phosphate deacetylase (EC 3.5.1.25)	nagA HMPREF0351_11179	382	Amino sugar and nucleotide sugar metabolism [PATH:efu00520]
74	Q3Y0S0	Q3Y0S0_ENTFC	Biotin carboxylase (EC 6.3.4.14) (EC 6.4.1.2)	accC HMPREF0351_10976	459	Fatty acid biosynthesis [PATH:efu00064];Pyruvate metabolism [PATH:efu00620] ;Propanoate metabolism [PATH:efu00640] ;Carbon metabolism [PATH:efu01200] ;Fatty acid metabolism [PATH:efu01212]
75	Q3XZK4	Q3XZK4_ENTFC	Lactaldehyde reductase (EC 1.1.1.77)	fucO HMPREF0351_10216	383	Glyoxylate and dicarboxylate metabolism [PATH:efu00630] ;Propanoate metabolism [PATH:efu00640]
76	Q3XWX6	Q3XWX6_ENTFC	Coproporphyrinogen dehydrogenase (EC 1.3.99.22)	hemN HMPREF0351_11655	388	861 Porphyrin and chlorophyll metabolism
77	Q3Y2I8	Q3Y2I8_ENTFC	Glucose-6-phosphate 1-dehydrogenase (G6PD) (EC 1.1.1.49)	zwf HMPREF0351_10803	508	Glutathione metabolism [PATH:efu00480];Carbon metabolism [PATH:efu01200]
78	Q3XX43	Q3XX43_ENTFC	Glutathione peroxidase	gpxA HMPREF0351_10469	156	Glutathione metabolism [PATH:efu00480];Arachidonic acid metabolism [PATH:efu00590]
79	Q3XWS5	Q3XWS5_ENTFC	Acetolactate synthase (EC 2.2.1.6)	alsS HMPREF0351_11760	554	Cysteine and methionine metabolism [PATH:efu00270];Butanoate metabolism [PATH:efu00650] ;C5-Branched dibasic acid metabolism [PATH:efu00660];2-Oxocarboxylic acid metabolism [PATH:efu01210] ; Biosynthesis of amino acids [PATH:efu01230]
80	Q3XZL3	Q3XZL3_ENTFC	Mevalonate kinase (EC 2.7.1.36)	mvk HMPREF0351_10225	314	Terpenoid backbone biosynthesis [PATH:efu00900]
81	Q3XY18	Q3XY18_ENTFC	Histidine--tRNA ligase (EC 6.1.1.21) (Histidyl-tRNA synthetase)	hisS HMPREF0351_12435	430	Aminoacyl-tRNA biosynthesis [PATH:efu00970]
82	Q3XZS3	Q3XZS3_ENTFC	Gluconokinase (EC 2.7.1.12)	gntK HMPREF0351_12651	512	Carbon metabolism [PATH:efu01200]
83	Q3Y2E4	Q3Y2E4_ENTFC	Ribose-phosphate pyrophosphokinase (RPPK) (EC 2.7.6.1) (5-phospho-D-ribosyl alpha-1-diphosphate) (Phosphoribosyl diphosphate synthase) (Phosphoribosyl pyrophosphate synthase)	prsA prs HMPREF0351_10551	324	Purine metabolism [PATH:efu00230];Carbon metabolism [PATH:efu01200] ;Biosynthesis of amino acids [PATH:efu01230]
84	Q3Y365	Q3Y365_ENTFC	Phosphogluconate dehydrogenase (Decarboxylating) (EC 1.1.1.44)	gnd2 HMPREF0351_11513	355	Glutathione metabolism [PATH:efu00480];Carbon metabolism [PATH:efu01200]
85	Q3Y193	Q3Y193_ENTFC	Ribulose-phosphate 3-epimerase (EC 5.1.3.1)	rpe HMPREF0351_12563	216	Pentose and glucuronate interconversions [PATH:efu00040];Carbon metabolism [PATH:efu01200] ; Biosynthesis of amino acids [PATH:efu01230]
86	Q3XXX2	Q3XXX2_ENTFC	ATP-dependent helicase RecQ (EC 3.6.4.12)	recQ HMPREF0351_11105	467	RNA degradation [PATH:efu03023
87	Q3Y298	Q3Y298_ENTFC	ABC superfamily ATP binding cassette transporter, ABC protein (EC 3.6.3.-)	HMPREF0351_10498	248	ABC transporters [PATH:efu02010]
88	Q3Y284	Q3Y284_ENTFC	Aspartate transaminase (EC 2.6.1.1)	aspC HMPREF0351_10484	389	Lysine biosynthesis [PATH:efu00300] ;Biosynthesis of amino acids [PATH:efu01230]
89	Q3XXM5	Q3XXM5_ENTFC	A/G-specific adenine glycosylase (EC 3.2.2.-)	mutY HMPREF0351_10952	392	Base excision repair [PATH:efu03410]
90	Q3Y267	Q3Y267_ENTFC	Cytosine-specific methyltransferase (EC 2.1.1.37)	HMPREF0351_11823	380	Cysteine and methionine metabolism [PATH:efu00270]
91	Q3XWK1	Q3XWK1_ENTFC	Glutathione-disulfide reductase (EC 1.8.1.7)	gor HMPREF0351_11164	440	Glutathione metabolism [PATH:efu00480]
92	Q3Y0S3	Q3Y0S3_ENTFC	3-oxoacyl-[acyl-carrier-protein] synthase 2 (EC 2.3.1.179)	fabF HMPREF0351_10973	411	Fatty acid biosynthesis [PATH:efu00068];Biotin metabolism [PATH:efu00781];Fatty acid metabolism [PATH:efu01212]
93	Q3Y291	Q3Y291_ENTFC	Aldose 1-epimerase (EC 5.1.3.3) (Galactose mutarotase)	galM3 HMPREF0351_10491	343	Glycolysis /Gluconeogenesis [PATH:efu00010];Galactose metabolism [PATH:efu00052]
94	Q3XXU1	Q3XXU1_ENTFC	6-phospho-beta-glucosidase (EC 3.2.1.86)	ascB HMPREF0351_11990	477	Glycolysis /Gluconeogenesis [PATH:efu00010]
95	Q3Y0K9	Q3Y0K9_ENTFC	Cysteine desulfurase (EC 2.8.1.7)	sufS HMPREF0351_10577	411	Selenocompound metabolism [PATH:efu00450]
96	Q3Y2T1	Q3Y2T1_ENTFC	Trehalose/maltose hydrolase (EC 2.4.1.8)	HMPREF0351_10418	764	Starch and sucrose metabolism [PATH:efu00500]
97	Q3Y001	Q3Y001_ENTFC	L-asparaginase (EC 3.5.1.1)	ansA HMPREF0351_12194	322	Alanine, aspartate and glutamate metabolism [PATH:efu00250];Cyanoamino acid metabolism [PATH:efu00460]
98	Q3XX97	Q3XX97_ENTFC	UDP-glucose 4-epimerase (EC 5.1.3.2)	galE HMPREF0351_10923	315	Galactose metabolism [PATH:efu00052] ;Amino sugar and nucleotide sugar metabolism [PATH:efu00520]
99	Q3XX86	Q3XX86_ENTFC	Trans-hexaprenyltranstransferase (EC 2.5.1.30)	hepT HMPREF0351_12674	328	Terpenoid backbone biosynthesis [PATH:efu00900]
100	Q3XY78	Q3XY78_ENTFC	NADH dehydrogenase (EC 1.6.99.3)	HMPREF0351_12678	644	Oxidative phosphorylation [PATH:efu00190]
101	Q3XX53	Q3XX53_ENTFC	SDR family dehydrogenase (EC 1.1.1.140)	sorD HMPREF0351_11533	266	Fructose and mannose metabolism [PATH:efu00051]
102	I3U4C3	I3U4C3_ENTFC	Glycerol-3-phosphate dehydrogenase [NAD(P)+] (EC 1.1.1.94) (NAD(P)H-dependent glycerol-3-phosphate dehydrogenase)	gpsA2 gpsA HMPREF0351_12237	355	Glycerophospholipid metabolism [PATH:efu00565
103	Q3Y1B3	Q3Y1B3_ENTFC	Zinc ABC superfamily ATP binding cassette transporter, ABC protein (EC 3.6.3.-)	HMPREF0351_12583	226	ABC transporters [PATH:efu02010]
104	I3U470	I3U470_ENTFC	Tetrahydrofolate synthase (EC 6.3.2.12) (EC 6.3.2.17)	folC HMPREF0351_12184	442	Folate biosynthesis [PATH:efu00790]
105	Q3Y1D1	Q3Y1D1_ENTFC	Nicotinate phosphoribosyltransferase (EC 6.3.4.21)	pncB HMPREF0351_12346	490	Nicotinate and nicotinamide metabolism [PATH:efu00760];Pantothenate and CoA biosynthesis [PATH:efu00770]
106	Q3Y0M8	Q3Y0M8_ENTFC	Beta-glucosidase (EC 3.2.1.21)	bglH HMPREF0351_10377	498	Glycolysis /Gluconeogenesis [PATH:efu00010]
107	I3U1P7	I3U1P7_ENTFC	Transketolase (EC 2.2.1.1)	tktA HMPREF0351_11311	665	Biosynthesis of ansamycins;Carbon metabolism [PATH:efu01200];Biosynthesis of amino acids [PATH:efu01230]
108	I3U492	I3U492_ENTFC	Pyridoxal phosphate-dependent transferase (EC 4.4.1.8)	HMPREF0351_12206	397	Cysteine and methionine metabolism [PATH:efu00270];Selenocompound metabolism [PATH:efu00450];Biosynthesis of amino acids [PATH:efu01230]
109	I3U2E8	I3U2E8_ENTFC	DNA polymerase (EC 2.7.7.7)	polA HMPREF0351_11562	881	Purine metabolism [PATH:efu00230];Pyrimidine metabolism [PATH:efu00240] ;DNA replication [PATH:efu03030] ;Base excision repair [PATH:efu03410];Nucleotide excision repair [PATH:efu03420];Homologous recombination [PATH:efu03440]
110	I3U2S2	I3U2S2_ENTFC	30S ribosomal protein S2	rpsB HMPREF0351_11686	300	Ribosome [PATH:efu03010]
111	Q3Y0A1	Q3Y0A1_ENTFC	Beta-glucosidase (EC 3.2.1.21)	bglH2 HMPREF0351_10627	281	Glycolysis /Gluconeogenesis [PATH:efu00010]
112	Q3Y3J5	Q3Y3J5_ENTFC	Leucine--tRNA ligase (EC 6.1.1.4) (Leucyl-tRNA synthetase)	leuS HMPREF0351_12530	804	Aminoacyl-tRNA biosynthesis [PATH:efu00970]
113	Q3Y1S0	Q3Y1S0_ENTFC	Endonuclease MutS2 (EC 3.1.-.-)	mutS3 mutS2 HMPREF0351_12103	786	Mismatch repair [PATH:efu03430]
114	I3TYX2	I3TYX2_ENTFC	S-(Hydroxymethyl)glutathione dehydrogenase (EC 1.1.1.1) (EC 1.1.1.284)	fdh HMPREF0351_10336	385	Glycolysis /Gluconeogenesis [PATH:efu00010];Fatty acid degradation;Tyrosine metabolism [PATH:efu00350];Pyruvate metabolism [PATH:efu00620] ;Butanoate metabolism [PATH:efu00650];egradation of aromatic compounds [PATH:efu01220]
115	Q3XXA3	Q3XXA3_ENTFC	UDP-N-acetylglucosamine 2-epimerase (EC 5.1.3.14)	neuC HMPREF0351_10917	382	Amino sugar and nucleotide sugar metabolism [PATH:efu00520]
116	I3U3M4	I3U3M4_ENTFC	Bifunctional phosphoglucomutase/phosphomannomutase (EC 5.4.2.2) (EC 5.4.2.8)	pgm2 HMPREF0351_11988	592	Glycolysis /Gluconeogenesis [PATH:efu00010];Galactose metabolism [PATH:efu00052];Purine metabolism [PATH:efu00230];Starch and sucrose metabolism [PATH:efu00500];Amino sugar and nucleotide sugar metabolism [PATH:efu00520]
117	I3U475	I3U475_ENTFC	Pyridoxal phosphate-dependent transferase (EC 2.8.1.7)	iscS2 HMPREF0351_12189	406	Thiamine metabolism [PATH:efu00730];Sulfur relay system [PATH:efu04122]
118	Q3Y0S4	Q3Y0S4_ENTFC	3-oxoacyl-[acyl-carrier-protein] reductase (EC 1.1.1.100)	fabG HMPREF0351_10972	245	Fatty acid biosynthesis [PATH:efu00069];Biotin metabolism [PATH:efu00782];Biosynthesis of unsaturated fatty acids [PATH:efu01040] ;Fatty acid metabolism [PATH:efu01212]
119	I3U2S9	I3U2S9_ENTFC	Ornithine carbamoyltransferase (OTCase) (EC 2.1.3.3)	arcB HMPREF0351_11693	342	Arginine biosynthesis [PATH:efu00220];Biosynthesis of amino acids [PATH:efu01230]
120	I3TY43	I3TY43_ENTFC	50S ribosomal protein L3	rplC HMPREF0351_10057	209	Ribosome [PATH:efu03010]
121	Q3Y0N1	Q3Y0N1_ENTFC	6-phospho-beta-glucosidase (EC 3.2.1.86)	bglA HMPREF0351_10380	485	Glycolysis /Gluconeogenesis [PATH:efu00010]
122	I3U1B7	I3U1B7_ENTFC	D-lactate dehydrogenase (EC 1.1.1.28)	ldhA HMPREF0351_11181	344	Pyruvate metabolism [PATH:efu00620]
123	Q3Y1Q4	Q3Y1Q4_ENTFC	Malate dehydrogenase (Oxaloacetate-decarboxylating) (NADP(+)) (EC 1.1.1.38)	sfcA HMPREF0351_12120	546	Pyruvate metabolism [PATH:efu00620] ;Carbon metabolism [PATH:efu01200]
124	I3U4S5	I3U4S5_ENTFC	50S ribosomal protein L7/L12	rplL HMPREF0351_12389	122	Ribosome [PATH:efu03010]
125	Q3Y2G6	Q3Y2G6_ENTFC	Geranyltranstransferase (EC 2.5.1.1) (EC 2.5.1.10) (EC 2.5.1.29)	ispA HMPREF0351_10781	296	Terpenoid backbone biosynthesis [PATH:efu00900]
126	I3U5B5	I3U5B5_ENTFC	Ribose-phosphate pyrophosphokinase (RPPK) (EC 2.7.6.1) (5-phospho-D-ribosyl alpha-1-diphosphate) (Phosphoribosyl diphosphate synthase) (Phosphoribosyl pyrophosphate synthase)	prsA4 prs HMPREF0351_12579	331	Purine metabolism [PATH:efu00230];Carbon metabolism [PATH:efu01200] ;Biosynthesis of amino acids [PATH:efu01230]
127	I3U577	I3U577_ENTFC	Lysine--tRNA ligase (EC 6.1.1.6) (Lysyl-tRNA synthetase)	lysS HMPREF0351_12541	498	Aminoacyl-tRNA biosynthesis [PATH:efu00970]
128	I3U3H5	I3U3H5_ENTFC	Bifunctional phosphoglucomutase/phosphomannomutase (EC 5.4.2.2) (EC 5.4.2.8)	pgm HMPREF0351_11939	550	Glycolysis /Gluconeogenesis [PATH:efu00010];Galactose metabolism [PATH:efu00052];Purine metabolism [PATH:efu00230];Starch and sucrose metabolism [PATH:efu00500] ;Amino sugar and nucleotide sugar metabolism [PATH:efu00520]
129	I3TZ22	I3TZ22_ENTFC	Glycerol kinase (EC 2.7.1.30)	glpK HMPREF0351_10386	403	Glycerolipid metabolism [PATH:efu00561]
130	Q3XY88	Q3XY88_ENTFC	ATP synthase gamma chain (ATP synthase F1 sector gamma subunit) (F-ATPase gamma subunit)	atpG HMPREF0351_12048	300	Oxidative phosphorylation [PATH:efu00190]
131	Q3XXE2	Q3XXE2_ENTFC	Glycerone kinase subunit L (EC 2.7.1.29)	dhaL HMPREF0351_10404	201	Glycerolipid metabolism [PATH:efu00561]
132	Q3Y3B8	Q3Y3B8_ENTFC	Alpha-amylase (EC 3.2.1.1)	malA HMPREF0351_11408	547	Galactose metabolism [PATH:efu00052] ;Starch and sucrose metabolism [PATH:efu00500]
133	Q3Y1W7	Q3Y1W7_ENTFC	Exodeoxyribonuclease III (EC 3.1.11.2)	xthA HMPREF0351_10681	269	Base excision repair [PATH:efu03410]
134	Q3XXN2	Q3XXN2_ENTFC	Beta-glucosidase/6-phospho-beta-glucosidase/beta-galactosidase (EC 3.2.1.21)	bglB2 HMPREF0351_12275	478	Glycolysis /Gluconeogenesis [PATH:efu00010]
135	I3TZU0	I3TZU0_ENTFC	ABC superfamily ATP binding cassette transporter, ABC protein (EC 3.6.3.-)	HMPREF0351_10654	500	ABC transporters [PATH:efu02010]
136	I3TZI8	I3TZI8_ENTFC	Cysteine desulfurase/selenocysteine lyase (EC 2.8.1.7) (EC 4.4.1.16)	iscS HMPREF0351_10552	389	Thiamine metabolism [PATH:efu00730];Sulfur relay system [PATH:efu04122]
137	I3TZK7	I3TZK7_ENTFC	ABC superfamily ATP binding cassette transporter, ABC protein (EC 3.6.3.-)	HMPREF0351_10571	277	ABC transporters [PATH:efu02010]
138	I3U022	I3U022_ENTFC	DNA-directed DNA polymerase III gamma and tau subunit (EC 2.7.7.7)	dnaZX HMPREF0351_10736	581	Purine metabolism [PATH:efu00230];Pyrimidine metabolism [PATH:efu00240] ;DNA replication [PATH:efu03030] ;Mismatch repair [PATH:efu03430];Homologous recombination [PATH:efu03440]
139	I3TYJ0	I3TYJ0_ENTFC	Aldehyde-alcohol dehydrogenase	aad HMPREF0351_10204	866	Glycolysis /Gluconeogenesis [PATH:efu00010];Fatty acid degradation;Tyrosine metabolism [PATH:efu00350];Pyruvate metabolism [PATH:efu00620] ;Butanoate metabolism [PATH:efu00650];Degradation of aromatic compounds [PATH:efu01220]
140	Q3Y0G1	Q3Y0G1_ENTFC	1-deoxy-D-xylulose-5-phosphate synthase (EC 2.2.1.7)	dxs HMPREF0351_11466	587	Thiamine metabolism [PATH:efu00730];Terpenoid backbone biosynthesis [PATH:efu00900]
141	I3U1B3	I3U1B3_ENTFC	Aspartate aminotransferase (EC 2.6.1.2) (EC 2.6.1.66)	aspC2 HMPREF0351_11177	406	Arginine biosynthesis [PATH:efu00220] ;Alanine, aspartate and glutamate metabolism [PATH:efu00250];Cysteine and methionine metabolism [PATH:efu00270];2-Oxocarboxylic acid metabolism [PATH:efu01210];Biosynthesis of amino acids [PATH:efu01230]
142	Q3Y1A2	Q3Y1A2_ENTFC	Guanylate kinase (EC 2.7.4.8) (GMP kinase)	gmk HMPREF0351_12572	204	Purine metabolism [PATH:efu00230]
143	I3U1S3	I3U1S3_ENTFC	Alanine--tRNA ligase (EC 6.1.1.7) (Alanyl-tRNA synthetase)	alaS HMPREF0351_11337	880	Aminoacyl-tRNA biosynthesis [PATH:efu00970]
144	I3U1G8	I3U1G8_ENTFC	ATP-dependent helicase RecQ (EC 3.6.4.12)	recQ2 HMPREF0351_11232	598	RNA degradation [PATH:efu03024
145	Q3Y1E6	Q3Y1E6_ENTFC	D-3-phosphoglycerate dehydrogenase (EC 1.1.1.95)	serA3 HMPREF0351_12331	386	Carbon metabolism [PATH:efu01200] ;Biosynthesis of amino acids [PATH:efu01230]
146	Q3Y2S1	Q3Y2S1_ENTFC	dTDP-4-dehydrorhamnose reductase (EC 1.1.1.133)	rfbD HMPREF0351_10899	283	Polyketide sugar unit biosynthesis [PATH:efu00523]
147	Q3XXV5	Q3XXV5_ENTFC	Guanylate kinase (EC 2.7.4.8)	kdpA HMPREF0351_11424	182	Purine metabolism [PATH:efu00230]
148	I3U2T8	I3U2T8_ENTFC	UDP-glucose 4-epimerase (EC 5.1.3.2)	galE3 HMPREF0351_11702	377	Galactose metabolism [PATH:efu00052] ;Amino sugar and nucleotide sugar metabolism [PATH:efu00520]
149	I3U216	I3U216_ENTFC	Amidase (EC 3.5.1.4)	HMPREF0351_11430	495	Arginine and proline metabolism [PATH:efu00330];Phenylalanine metabolism [PATH:efu00360] ; Tryptophan metabolism
150	I3TYD8	I3TYD8_ENTFC	Amino acid ABC superfamily ATP binding cassette transporter, ABC protein	HMPREF0351_10152	246	ABC transporters [PATH:efu02010]
151	Q3Y2R7	Q3Y2R7_ENTFC	Glucose-1-phosphate thymidylyltransferase (EC 2.7.7.24)	rfbA HMPREF0351_10895	288	Polyketide sugar unit biosynthesis [PATH:efu00523]
152	Q3Y0C6	Q3Y0C6_ENTFC	Glutamine--fructose-6-phosphate aminotransferase [isomerizing] (EC 2.6.1.16) (D-fructose-6-phosphate amidotransferase) (GFAT) (Glucosamine-6-phosphate synthase) (Hexosephosphate aminotransferase) (L-glutamine--D-fructose-6-phosphate amidotransferase)	glmS HMPREF0351_11624	601	Alanine, aspartate and glutamate metabolism [PATH:efu00250];Amino sugar and nucleotide sugar metabolism [PATH:efu00520] ;Insulin resistance
153	Q3Y200	Q3Y200_ENTFC	Glutamine synthetase (EC 6.3.1.2)	glnA HMPREF0351_10718	446	Arginine biosynthesis [PATH:efu00220] ;Alanine, aspartate and glutamate metabolism [PATH:efu00250];Glyoxylate and dicarboxylate metabolism [PATH:efu00630];Nitrogen metabolism [PATH:efu00910] ;Biosynthesis of amino acids [PATH:efu01230]
154	Q3Y0B3	Q3Y0B3_ENTFC	Nucleoside diphosphate kinase (NDK) (NDP kinase) (EC 2.7.4.6) (Nucleoside-2-P kinase)	ndk HMPREF0351_10641	145	Purine metabolism [PATH:efu00230];Pyrimidine metabolism [PATH:efu00240]
155	I3U5K2	I3U5K2_ENTFC	DNA-directed RNA polymerase subunit beta (RNAP subunit beta) (EC 2.7.7.6) (RNA polymerase subunit beta) (Transcriptase subunit beta)	rpoB HMPREF0351_12666	1208	Purine metabolism [PATH:efu00230];Pyrimidine metabolism [PATH:efu00240];RNA polymerase [PATH:efu03020]
156	Q3XXH9	Q3XXH9_ENTFC	Hydroxymethylglutaryl-CoA synthase (EC 2.3.3.10)	HMPREF0351_11071	384	Synthesis and degradation of ketone bodies ;Butanoate metabolism [PATH:efu00650] ;Terpenoid backbone biosynthesis [PATH:efu00900]
157	I3U108	I3U108_ENTFC	Acetyl-CoA acetyltransferase (EC 2.3.1.9)	HMPREF0351_11072	816	Terpenoid backbone biosynthesis [PATH:efu00900]
158	I3U2G1	I3U2G1_ENTFC	2,3-bisphosphoglycerate-dependent phosphoglycerate mutase (BPG-dependent PGAM) (PGAM) (Phosphoglyceromutase) (dPGM) (EC 5.4.2.11)	gpmA3 gpmA HMPREF0351_11575	222	Glycolysis /Gluconeogenesis [PATH:efu00010];Carbon metabolism [PATH:efu01200] ;Biosynthesis of amino acids [PATH:efu01230]
159	Q3Y0S5	Q3Y0S5_ENTFC	Malonyl CoA-acyl carrier protein transacylase (EC 2.3.1.39)	fabD2 HMPREF0351_10971	305	Fatty acid biosynthesis [PATH:efu00066];Fatty acid metabolism [PATH:efu01212]
160	I3U217	I3U217_ENTFC	Dihydroorotate oxidase (EC 1.3.98.1)	pyrD2 HMPREF0351_11431	290	Pyrimidine metabolism [PATH:efu00240]
161	Q3Y3L8	Q3Y3L8_ENTFC	SN-glycerol-3-phosphate ABC superfamily ATP binding cassette transporter, ABC protein (EC 3.6.3.20)	HMPREF0351_13004	374	ABC transporters [PATH:efu02010]
162	Q3Y0A9	Q3Y0A9_ENTFC	Family I glycosyl hydrolase (EC 3.2.1.21)	HMPREF0351_10637	465	Glycolysis /Gluconeogenesis [PATH:efu00010]
163	Q3Y2G3	Q3Y2G3_ENTFC	Bifunctional protein FolD	folD HMPREF0351_10778	284	One carbon pool by folate [PATH:efu00670];Carbon metabolism [PATH:efu01200]
164	I3TZ24	I3TZ24_ENTFC	Glycerol-3-phosphate dehydrogenase (EC 1.1.5.3)	glpA HMPREF0351_10388	614	Glycerophospholipid metabolism [PATH:efu00567
165	I3TZB4	I3TZB4_ENTFC	4-hydroxy-tetrahydrodipicolinate synthase (HTPA synthase) (EC 4.3.3.7)	dapA HMPREF0351_10478	302	Monobactam biosynthesis [PATH:efu00261];Lysine biosynthesis [PATH:efu00300];Biosynthesis of amino acids [PATH:efu01230]
166	I3TY37	I3TY37_ENTFC	Ribose-5-phosphate isomerase A (EC 5.3.1.6) (Phosphoriboisomerase A)	rpiA HMPREF0351_10051	231	Carbon metabolism [PATH:efu01200] ;Biosynthesis of amino acids [PATH:efu01230]
167	I3TY39	I3TY39_ENTFC	30S ribosomal protein S7	rpsG HMPREF0351_10053	156	Ribosome [PATH:efu03010]
168	Q3Y1B7	Q3Y1B7_ENTFC	Pyrroline-5-carboxylate reductase (P5C reductase) (P5CR) (EC 1.5.1.2) (PCA reductase)	proC HMPREF0351_12587	283	Arginine and proline metabolism [PATH:efu00330] ;Biosynthesis of amino acids [PATH:efu01230]
169	I3U4H2	I3U4H2_ENTFC	Uracil phosphoribosyltransferase (EC 2.4.2.9) (UMP pyrophosphorylase) (UPRTase)	upp HMPREF0351_12286	209	Pyrimidine metabolism [PATH:efu00240]
170	I3U144	I3U144_ENTFC	Ribosomal protein S1	rpsA HMPREF0351_11108	417	Ribosome [PATH:efu03010]
171	I3U0T7	I3U0T7_ENTFC	ATP-dependent 6-phosphofructokinase (ATP-PFK) (Phosphofructokinase) (EC 2.7.1.11) (Phosphohexokinase)	pfkA HMPREF0351_11001	323	Glycolysis /Gluconeogenesis [PATH:efu00010];Fructose and mannose metabolism [PATH:efu00051];Galactose metabolism [PATH:efu00052]
172	Q3Y1X4	Q3Y1X4_ENTFC	Succinate dehydrogenase	HMPREF0351_10689	504	Citrate cycle (TCA cycle) [PATH:efu00020];Oxidative phosphorylation [PATH:efu00190] ;Pyruvate metabolism [PATH:efu00620] ;Butanoate metabolism [PATH:efu00650] ; Carbon metabolism [PATH:efu01200]
173	Q3XXL0	Q3XXL0_ENTFC	DEAD-box ATP-dependent RNA helicase CshA (EC 3.6.4.13)	srmB cshA HMPREF0351_10180	503	RNA degradation [PATH:efu03022
174	I3TZK6	I3TZK6_ENTFC	Glycine cleavage system protein H	gcvH HMPREF0351_10570	112	Glyoxylate and dicarboxylate metabolism [PATH:efu00630]
175	I3TYW6	I3TYW6_ENTFC	Family I glycosyl hydrolase (EC 3.2.1.-)	HMPREF0351_10330	481	Cyanoamino acid metabolism [PATH:efu00460];Starch and sucrose metabolism [PATH:efu00500]
176	I3U2N7	I3U2N7_ENTFC	Chaperone protein DnaK (HSP70) (Heat shock 70 kDa protein) (Heat shock protein 70)	dnaK HMPREF0351_11651	609	RNA degradation [PATH:efu03030
177	I3U6A8	I3U6A8_ENTFC	Beta-glucosidase (EC 3.2.1.86)	bglH3 HMPREF0351_12922	503	Glycolysis /Gluconeogenesis [PATH:efu00010]
178	I3TZ84	I3TZ84_ENTFC	Aldose 1-epimerase (EC 5.1.3.3) (Galactose mutarotase)	galM2 HMPREF0351_10448	362	Glycolysis /Gluconeogenesis [PATH:efu00010];Galactose metabolism [PATH:efu00052]
179	I3U0Z7	I3U0Z7_ENTFC	6-phospho-beta-glucosidase (EC 3.2.1.21)	bglB HMPREF0351_11061	478	Glycolysis /Gluconeogenesis [PATH:efu00010]
180	I3U1M0	I3U1M0_ENTFC	Tryptophan--tRNA ligase (EC 6.1.1.2)	trpS HMPREF0351_11284	348	Aminoacyl-tRNA biosynthesis [PATH:efu00970]
181	I3U1N0	I3U1N0_ENTFC	Branched-chain-amino-acid aminotransferase (EC 2.6.1.42)	ilvE HMPREF0351_11294	350	Cysteine and methionine metabolism [PATH:efu00270];Cysteine and methionine metabolism [PATH:efu00270];2-Oxocarboxylic acid metabolism [PATH:efu01210];Biosynthesis of amino acids [PATH:efu01230]
182	I3U1G6	I3U1G6_ENTFC	Inositol-phosphate phosphatase (EC 3.1.3.25)	suhB HMPREF0351_11230	255	563 Inositol phosphate metabolism [PATH:efu00562]
183	I3TZU1	I3TZU1_ENTFC	Phosphoglycerate mutase (EC 5.4.2.-)	HMPREF0351_10655	188	Glycolysis /Gluconeogenesis [PATH:efu00010];Carbon metabolism [PATH:efu01200] ;Biosynthesis of amino acids [PATH:efu01230]
184	I3TZ52	I3TZ52_ENTFC	Aldose 1-epimerase (EC 5.1.3.3)	galM HMPREF0351_10416	335	Glycolysis /Gluconeogenesis [PATH:efu00010];Galactose metabolism [PATH:efu00052]
23 non-host essential proteins from unique pathways
Serial no.	Entry	Entry.name	Protein.names	Gene.names	Length	Associated.metabolic.pathways
1	Q3XX08	Q3XX08_ENTFC	Enolase (EC 4.2.1.11) (2-phospho-D-glycerate hydro-lyase) (2-phosphoglycerate dehydratase)	eno HMPREF0351_12064	432	Methane metabolism [PATH:efu00680]
2	Q3XXH2	Q3XXH2_ENTFC	Signal recognition particle protein (Fifty-four homolog)	ffh HMPREF0351_11840	472	Bacterial secretion system [PATH:efu03070]
3	Q3XZT7	Q3XZT7_ENTFC	D-alanine--poly(phosphoribitol) ligase subunit 1 (EC 6.1.1.13) (D-alanine-D-alanyl carrier protein ligase) (D-alanine-activating enzyme)	dltA HMPREF0351_10751	504	Two-component system [PATH:efu02020];Cationic antimicrobial peptide (CAMP) resistance [PATH:efu01503];D-Alanine metabolism [PATH:efu00473]
4	Q3Y056	Q3Y056_ENTFC	Signal recognition particle receptor FtsY (SRP receptor)	ftsY HMPREF0351_10104	332	Bacterial secretion system [PATH:efu03070]
5	Q3XZ87	Q3XZ87_ENTFC	Glucokinase (EC 2.7.1.2)	glcK HMPREF0351_11707	320	Streptomycin biosynthesis [PATH:efu00521]
6	Q3Y0S0	Q3Y0S0_ENTFC	Biotin carboxylase (EC 6.3.4.14) (EC 6.4.1.2)	accC HMPREF0351_10976	459	Tetracycline biosynthesis
7	Q3Y091	Q3Y091_ENTFC	S1 family peptidase (EC 3.4.21.-)	HMPREF0351_10249	381	Two-component system [PATH:efu02020];Cationic antimicrobial peptide (CAMP) resistance [PATH:efu01503]
8	Q3Y200	Q3Y200_ENTFC	Glutamine synthetase (EC 6.3.1.2)	glnA HMPREF0351_10718	446	Two-component system [PATH:efu02020]
9	Q3Y2R7	Q3Y2R7_ENTFC	Glucose-1-phosphate thymidylyltransferase (EC 2.7.7.24)	rfbA HMPREF0351_10895	288	Streptomycin biosynthesis [PATH:efu00521]
10	Q3Y1E6	Q3Y1E6_ENTFC	D-3-phosphoglycerate dehydrogenase (EC 1.1.1.95)	serA3 HMPREF0351_12331	386	Methane metabolism [PATH:efu00680]
11	Q3Y1X4	Q3Y1X4_ENTFC	Succinate dehydrogenase	HMPREF0351_10689	504	Two-component system [PATH:efu02020]
12	Q3Y1Q4	Q3Y1Q4_ENTFC	Malate dehydrogenase (Oxaloacetate-decarboxylating) (NADP(+)) (EC 1.1.1.38)	sfcA HMPREF0351_12120	546	Two-component system [PATH:efu02020]
13	Q3Y2S1	Q3Y2S1_ENTFC	dTDP-4-dehydrorhamnose reductase (EC 1.1.1.133)	rfbD HMPREF0351_10899	283	Streptomycin biosynthesis [PATH:efu00521]
14	I3TYJ0	I3TYJ0_ENTFC	Aldehyde-alcohol dehydrogenase	aad HMPREF0351_10204	866	Naphthalene degradation [PATH:efu00626];Chloroalkane and chloroalkene degradation [PATH:efu00626
15	I3U2G1	I3U2G1_ENTFC	2,3-bisphosphoglycerate-dependent phosphoglycerate mutase (BPG-dependent PGAM) (PGAM) (Phosphoglyceromutase) (dPGM) (EC 5.4.2.11)	gpmA3 gpmA HMPREF0351_11575	222	Methane metabolism [PATH:efu00680]
16	I3TZU1	I3TZU1_ENTFC	Phosphoglycerate mutase (EC 5.4.2.-)	HMPREF0351_10655	188	Methane metabolism [PATH:efu00680]
17	I3U216	I3U216_ENTFC	Amidase (EC 3.5.1.4)	HMPREF0351_11430	495	Aminobenzoate degradation [PATH:efu00627]
18	I3TYX2	I3TYX2_ENTFC	S-(Hydroxymethyl)glutathione dehydrogenase (EC 1.1.1.1) (EC 1.1.1.284)	fdh HMPREF0351_10336	385	Methane metabolism [PATH:efu00680] ;Naphthalene degradation [PATH:efu00626];Chloroalkane and chloroalkene degradation [PATH:efu00625
19	I3U0T7	I3U0T7_ENTFC	ATP-dependent 6-phosphofructokinase (ATP-PFK) (Phosphofructokinase) (EC 2.7.1.11) (Phosphohexokinase)	pfkA HMPREF0351_11001	323	Methane metabolism [PATH:efu00680]
20	I3U3M4	I3U3M4_ENTFC	Bifunctional phosphoglucomutase/phosphomannomutase (EC 5.4.2.2) (EC 5.4.2.8)	pgm2 HMPREF0351_11988	592	Streptomycin biosynthesis [PATH:efu00521]
21	I3U3H5	I3U3H5_ENTFC	Bifunctional phosphoglucomutase/phosphomannomutase (EC 5.4.2.2) (EC 5.4.2.8)	pgm HMPREF0351_11939	550	Streptomycin biosynthesis [PATH:efu00521]
22	I3U1G6	I3U1G6_ENTFC	Inositol-phosphate phosphatase (EC 3.1.3.25)	suhB HMPREF0351_11230	255	Streptomycin biosynthesis [PATH:efu00521]
23	I3U1N3	I3U1N3_ENTFC	Peptidyl-prolyl cis-trans isomerase (PPIase) (EC 5.2.1.8)	ppiB HMPREF0351_11297	253	Cationic antimicrobial peptide (CAMP) resistance [PATH:efu01503]
