## Supplementary file 5 for "*In Silico* identification of potential drug targets by subtractive genome analysis of *Enterococcus faecium DO*"

### Sheet: Sheet1
Species used as references to find out broad spectrum targets
Bacillus anthracis str A0248
Bordetella pertussis Tohama I
Borrelia garinii Pbi
Brucella abortus bv 1 str 9-941
Brucella melitensis 16M
Brucella melitensis ATCC 23457
Brucella suis 1330
Brucella suis ATCC 23445
Burkholderia ambifaria MC40-6
Burkholderia cenocepacia AU 1054
Burkholderia mallei ATCC 23344
Burkholderia pseudomallei K96243
Campylobacter jejuni subsp doylei 26997
Campylobacter jejuni subsp jejuni 81116
Campylobacter jejuni subsp jejuni M1
Chlamydophila abortus S263
Chlamydophila felis FeC-56
Clostridium botulinum A2 str Kyoto
Clostridium cf saccharolyticum K10
Clostridium perfringens SM101
Clostridium perfringens str 13
Clostridium tetani E88
Corynebacterium diphtheriae NCTC 13129
Coxiella burnetii CbuK Q154
Coxiella burnetii RSA 331
Ehrlichia canis str Jake
Ehrlichia chaffeensis str Arkansas
Ehrlichia ruminantium str Gardel
Escherichia coli 536
Escherichia coli O55-H7 str CB9615
Escherichia coli O157-H7 EDL933
Escherichia coli O157-H7 str TW14359
Escherichia coli TY-2482.PATRIC
Escherichia coli UMNK88
Francisella philomiragia subsp philomiragia ATCC 25017
Francisella tularensis subsp tularensis WY96-3418
Haemophilus influenzae Rd KW20
Helicobacter acinonychis str Sheeba
Helicobacter pylori 83
Legionella pneumophila str Lens
Listeria monocytogenes 08-5923.PATRIC
Listeria monocytogenes str 4b F2365
Mycobacterium leprae Br4923
Mycobacterium tuberculosis CCDC5180
Neisseria meningitidis MC58
Neisseria meningitidis Z2491
Pseudomonas aeruginosa PAO1
Rickettsia conorii str Malish 7
Rickettsia prowazekii str Madrid E
Rickettsia typhi TH1527
Salmonella enterica subsp enterica serovar Paratyphi A str AKU 12601
Salmonella enterica subsp enterica serovar Schwarzengrund str CVM19633
Salmonella enterica subsp enterica serovar Typhi str Ty2
Shigella boydii CDC 3083-94
Shigella dysenteriae Sd197
Shigella flexneri 2a str 301
Shigella sonnei Ss046
Staphylococcus aureus RF122
Staphylococcus aureus subsp aureus JH9
Staphylococcus aureus subsp aureus str JKD6008
Staphylococcus aureus subsp aureus TCH60
Streptococcus pneumoniae AP200
Streptococcus pyogenes MGAS10394
Streptococcus suis BM407
Vibrio cholerae M66-2
Vibrio cholerae MJ-1236
Vibrio cholerae O1 biovar El Tor str N16961
Vibrio cholerae O395
Vibrio harveyi ATCC BAA-1116
Vibrio parahaemolyticus RIMD 2210633
Yersinia pestis CO92
Yersinia pestis D182038
Yersinia pseudotuberculosis IP 32953
