## Supplementary file 6 for "*In Silico* identification of potential drug targets by subtractive genome analysis of *Enterococcus faecium DO*"

### Sheet: Sheet1
	Protein ID	KEGG ID	Protein Name	Alternative Name	Pathways Involved	Function
	Q3Y3J5	efu:HMPREF0351_12530	Leucine--tRNA ligase	Leucyl-tRNA synthetase	2
	Q3Y182	efu:HMPREF0351_12552	Transcription-repair-coupling factor		1	Couples transcription and DNA repair by recognizing RNA polymerase (RNAP) stalled at DNA lesions. Mediates ATP-dependent release of RNAP and its truncated transcript from the DNA, and recruitment of nucleotide excision repair machinery to the damaged site.
	Q3Y161	efu:HMPREF0351_12604	Glutamate--tRNA ligase	Glutamyl-tRNA synthetase	2	Catalyzes the attachment of glutamate to tRNA(Glu) in a two-step reaction: glutamate is first activated by ATP to form Glu-AMP and then transferred to the acceptor end of tRNA(Glu).
	Q3Y0S5	efu:HMPREF0351_10971	Malonyl CoA-acyl carrier protein transacylase		3
	Q3Y0R9	efu:HMPREF0351_10977	Acetyl-coenzyme A carboxylase carboxyl transferase subunit beta		9	Component of the acetyl coenzyme A carboxylase (ACC) complex. Biotin carboxylase (BC) catalyzes the carboxylation of biotin on its carrier protein (BCCP) and then the CO2 group is transferred by the transcarboxylase to acetyl-CoA to form malonyl-CoA.
	Q3Y0R8	efu:HMPREF0351_10978	Acetyl-coenzyme A carboxylase carboxyl transferase subunit alpha		9	Component of the acetyl coenzyme A carboxylase (ACC) complex. First, biotin carboxylase catalyzes the carboxylation of biotin on its carrier protein (BCCP) and then the CO2 group is transferred by the carboxyltransferase to acetyl-CoA to form malonyl-CoA.
	Q3Y0C7	efu:HMPREF0351_11625	Phosphoglucosamine mutase		3	Catalyzes the conversion of glucosamine-6-phosphate to glucosamine-1-phosphate.
	Q3XYX7	efu:HMPREF0351_10070	50S ribosomal protein L5		1	This is 1 of the proteins that binds and probably mediates the attachment of the 5S RNA into the large ribosomal subunit, where it forms part of the central protuberance. In the 70S ribosome it contacts protein S13 of the 30S subunit (bridge B1b), connecting the 2 subunits; this bridge is implicated in subunit movement. Contacts the P site tRNA; the 5S rRNA and some of its associated proteins mig…
	Q3XYJ7	efu:HMPREF0351_12689	Serine--tRNA ligase	Seryl-tRNA synthetase	1	Catalyzes the attachment of serine to tRNA(Ser). Is also able to aminoacylate tRNA(Sec) with serine, to form the misacylated tRNA L-seryl-tRNA(Sec), which will be further converted into selenocysteinyl-tRNA(Sec)
	Q3XYG1	efu:HMPREF0351_12353	60 kDa chaperonin	GroEL protein	1	Prevents misfolding and promotes the refolding and proper assembly of unfolded polypeptides generated under stress conditions.
	Q3XXG1	efu:HMPREF0351_10160	Polyribonucleotide nucleotidyltransferase	Polynucleotide phosphorylase	3	Involved in mRNA degradation. Catalyzes the phosphorolysis of single-stranded polyribonucleotides processively in the 3'- to 5'-direction
	Q3XWV3	efu:HMPREF0351_12010	Glycerol-3-phosphate dehydrogenase [NAD(P)+]	NAD(P)H-dependent glycerol-3-phosphate dehydrogenase	2
	Q3XWT1	efu:HMPREF0351_11321	Endonuclease III	DNA-(apurinic or apyrimidinic site) lyase	1	DNA repair enzyme that has both DNA N-glycosylase activity and AP-lyase activity. The DNA N-glycosylase activity releases various damaged pyrimidines from DNA by cleaving the N-glycosidic bond, leaving an AP (apurinic/apyrimidinic) site. The AP-lyase activity cleaves the phosphodiester bond 3' to the AP site by a beta-elimination, leaving a 3'-terminal unsaturated sugar and a product with a termi…
	I3U4C3	efu:HMPREF0351_12237	Glycerol-3-phosphate dehydrogenase [NAD(P)+]	NAD(P)H-dependent glycerol-3-phosphate dehydrogenase	2
	I3U2N0	efu:HMPREF0351_11644	UvrABC system protein A	Excinuclease ABC subunit A	1	The UvrABC repair system catalyzes the recognition and processing of DNA lesions. UvrA is an ATPase and a DNA-binding protein. A damage recognition complex composed of 2 UvrA and 2 UvrB subunits scans DNA for abnormalities. When the presence of a lesion has been verified by UvrB, the UvrA molecules dissociate.
	I3U1S3	efu:HMPREF0351_11337	Alanine--tRNA ligase	Alanyl-tRNA synthetase	1	Catalyzes the attachment of alanine to tRNA(Ala) in a two-step reaction: alanine is first activated by ATP to form Ala-AMP and then transferred to the acceptor end of tRNA(Ala). Also edits incorrectly charged Ser-tRNA(Ala) and Gly-tRNA(Ala) via its editing domain.
	I3TYJ0	efu:HMPREF0351_10204	Aldehyde-alcohol dehydrogenase		11
	Q3Y0R8	efu:HMPREF0351_10978	Acetyl-coenzyme A carboxylase carboxyl transferase subunit alpha		9	Component of the acetyl coenzyme A carboxylase (ACC) complex. First, biotin carboxylase catalyzes the carboxylation of biotin on its carrier protein (BCCP) and then the CO2 group is transferred by the carboxyltransferase to acetyl-CoA to form malonyl-CoA.
	Q3Y0R9	efu:HMPREF0351_10977	Acetyl-coenzyme A carboxylase carboxyl transferase subunit beta		9	Component of the acetyl coenzyme A carboxylase (ACC) complex. Biotin carboxylase (BC) catalyzes the carboxylation of biotin on its carrier protein (BCCP) and then the CO2 group is transferred by the transcarboxylase to acetyl-CoA to form malonyl-CoA.
